# Spontaneous ectopic head formation enables reversal of the body axis polarity in microscopic flatworms

**DOI:** 10.1101/2025.05.14.653983

**Authors:** Katarzyna Tratkiewicz, Ludwik Gąsiorowski

## Abstract

In most of the animals the antero-posterior axis is specified during early embryogenesis. However, in the organisms that undergo somatic asexual reproduction constant re-establishment of the body axis occurs during each asexual act in the context of the fully formed adult body. In microscopic flatworms from the genus *Stenostomum* the new head and tail structures are inserted in the pre-existing body plan during the asexual process known as paratomy. Here, we report a spontaneously occurring developmental error that results in the formation of the worms with double heads at the opposite ends of their bodies that misses the posterior pole identity. In the set of experiments, we show that the double head phenotype is not heritable on the organismal level. Worms originating from the sectioning or fission of the double head animals give rise to the healthy populations that do not display the erroneous asexual development. We also demonstrate that the posterior piece of the double head worm can survive, regenerate the tail on its previously anterior pole and resume the asexual reproduction. Effectively, such regeneration allows reversal of the body axis polarity without impairment of the survival or reproductive abilities of the animal, an exceptionally rare phenomenon among bilaterians.
