## Supplementary material for "Spontaneous ectopic head formation enables reversal of the body axis polarity in microscopic flatworms": Table S1

### Sheet: Sheet1
		Days after amputation										slope
worm ID		0	4	6	8	11	13	15	18	20	22
Anterior worms	A1	1	0	0	0	0	0	0	0	0	0	-0.0248883
	A2	1	1	2	3	4	4	4	8	8	8	0.367794
	A3	1	1	3	3	4	4	4	6	6	7	0.271644
	A4	1	1	2	3	4	4	5	6	6	8	0.312699
	A5	1	1	1	2	3	3	4	6	7	7	0.320145
	A6	1	1	1	2	3	3	4	6	7	7	0.320145
Middle worms	M1	1	1	0	0	0	0	0	0	0	0	-0.0412678
	M2	1	1	1	1	1	1	2	2	3	3	0.0995533
	M3	1	1	1	1	1	2	2	4	4	5	0.190598
	M4	1	1	1	1	2	3	3	3	5	5	0.203148
	M5	1	0	0	0	0	0	0	0	0	0	-0.0248883
	M6	1	1	1	1	1	1	1	0	0	0	-0.0529675
Posterior worms	P1	1	1	1	1	2	3	4	5	5	6	0.258881
	P2	1	1	1	3	3	5	5	5	6	6	0.271857
	P3	1	1	2	2	3	4	5	6	6	6	0.278239
	P4	1	1	2	2	3	3	4	6	7	8	0.32993
	P5	1	1	2	2	3	3	4	4	5	6	0.223995
	P6	1	1	1	1	0	0	0	0	0	0	-0.0612636
Control worms	C1	1	1	1	2	3	3	4	6	6	7	0.302489
	C2	1	1	1	2	3	3	3	5	5	5	0.220591
	C3	1	1	2	3	3	4	5	6	6	7	0.292278
	C4	1	1	2	2	3	4	4	5	6	6	0.257817
	C5	1	1	2	2	3	3	5	6	7	7	0.315039
	C6	1	1	1	3	3	4	5	6	6	6	0.282493
